# The mechanical regulation of RNA binding protein hnRNPC in the failing heart

**DOI:** 10.1101/2021.08.27.457906

**Authors:** Fabiana Martino, Nandan Mysore Varadarajan, Ana Rubina Perestrelo, Vaclav Hejret, Helena Durikova, Vladimir Horvath, Francesca Cavalieri, Frank Caruso, Waleed S. Albihlal, André P. Gerber, Mary A. O’Connell, Stepanka Vanacova, Stefania Pagliari, Giancarlo Forte

**Affiliations:** International Clinical Research Center (ICRC) of St Anne’s University Hospital, CZ-65691 Brno, Czech Republic; Faculty of Medicine, Department of Biology, Masaryk University, CZ-62500 Brno, Czech Republic; Competence Center for Mechanobiology in Regenerative Medicine, INTERREG ATCZ133, CZ-62500 Brno, Czech Republic; Central European Institute of Technology (CEITEC), Masaryk University; National Centre for Biomolecular Research, Masaryk University, Brno, Czech Republic; Centre for Cardiovascular and Transplant Surgery, Brno, Czech Republic; ARC Centre of Excellence in Convergent Bio-Nano Science and Technology, and the Department of Chemical Engineering, The University of Melbourne, Parkville, Victoria 3010, Australia; Dipartimento di Scienze e Tecnologie Chimiche, Università degli Studi di Roma Tor Vergata, via della Ricerca Scientifica 1, 00133, Rome, Italy; Dept. Microbial Sciences, Faculty of Health and Medical Sciences, University of Surrey, Guildford GU2 7XH, United Kingdom

**Keywords:** Heart failure, alternative splicing, mechanotransduction, RNA-binding proteins, hnRNPC

## Abstract

Cardiac pathologies are characterized by intense remodeling of the extracellular matrix (ECM) that eventually leads to heart failure. Cardiomyocytes respond to the ensuing biomechanical stress by re-expressing fetal contractile proteins via transcriptional and post-transcriptional processes, like alternative splicing (AS). Here, we demonstrate that the heterogeneous nuclear ribonucleoprotein C (hnRNPC) is upregulated and relocates to the sarcomeric Z-disk upon ECM pathological remodeling. We show that this is an active site of localized translation, where the ribonucleoprotein associates to the translation machinery. Alterations in hnRNPC expression and localization can be mechanically determined and affect the AS of numerous mRNAs involved in mechanotransduction and cardiovascular diseases, like Hippo pathway effector YAP1. We propose that cardiac ECM remodeling serves as a switch in RNA metabolism by impacting an associated regulatory protein of the spliceosome apparatus. These findings offer new insights on the mechanism of mRNAs homeostasis mechanoregulation in pathological conditions.
