## Supplementary data 2 for "The mechanical regulation of RNA binding protein hnRNPC in the failing heart"

### Sheet: HF hnRNPCIP_IgG ratio>1.5
Accession	name	HF1 hnRNPC-IP/IgG	HF2 h RNPC-IP/IgG	mean
P51991	HNRNPA3	68.2	2.29412	35.2471
P14678	SNRPB	31.5517	3.72452	17.6381
P84090	ERH	31.5537	2.58974	17.0717
Q12905	ILF2	28.5743	1.65266	15.1135
Q01844	EWSR1	14.8	11.5566	13.1783
P61326	MAGOH	23.956	1.64138	12.7987
P62314	SNRPD1	22	2	12
Q9Y2W1	THRAP3	21.4509	1.92892	11.6899
P07910	HNRNPC	14.9466	8.41141	11.679
Q13243	SRSF5	18.0513	2.53407	10.2927
Q12874	SF3A3	18.8683	1.59711	10.2327
O75494	SRSF10	15.193	4.95627	10.0746
Q13435	SF3B2	17.8306	2.18651	10.0086
Q15428	SF3A2	18.4138	1.52632	9.97005
Q04837	SSBP1	7.99071	11.3942	9.69247
Q08211	DHX9	10.2093	8.71328	9.46127
Q08170	SRSF4	15.8846	2.43137	9.15799
O00422	SAP18	16.5739	1.56436	9.06913
O14979	HNRNPDL	14.8443	2.56025	8.70228
P49756	RBM25	14.9798	2.26115	8.62049
Q12906	ILF3	14.8018	1.84092	8.32137
Q16629	SRSF7	13.9194	2.61922	8.26933
Q562E7	WDR81	13.4333	3.05714	8.24524
P08621	SNRNP70	13.864	2.22984	8.04691
Q96KR1	ZFR	13.8934	1.96113	7.92727
Q07955	SRSF1	12.9032	2.92762	7.91542
P67809	YBX1	4.59746	11.1544	7.87594
Q8NAB2	KBTBD3	12.3741	1.86726	7.12067
Q9BWJ5	SF3B5	12.0632	2.07772	7.07046
Q15459	SF3A1	11.7918	2.20899	7.00038
Q13123	IK	11.6867	2.02242	6.85454
P62318	SNRPD3	11.6585	2.02899	6.84376
P62308	SNRPG	11.3988	2.05114	6.72497
Q14498	RBM39	11.2453	1.89676	6.57102
P16989	YBX3	8.15026	4.95495	6.55261
P26368	U2AF2	10.1896	2.54714	6.36839
Q96HS1	PGAM5	10.6078	2.00435	6.30606
P63316	TNNC1	1.76526	10.6514	6.20831
Q15029	EFTUD2	10.7424	1.55924	6.15082
O75400	PRPF40A	10.5274	1.59273	6.06007
P09012	SNRPA	9.46377	2.59677	6.03027
Q8IX12	CCAR1	10.0761	1.93856	6.00735
P84103	SRSF3	10.2033	1.68327	5.9433
Q96MU7	YTHDC1	9.97168	1.66335	5.81752
Q8IX01	SUGP2	9.69743	1.8261	5.76176
Q8IYB3	SRRM1	8.87446	2.31353	5.594
O60711	LPXN	2.09308	8.6342	5.36364
Q1KMD3	HNRNPUL2	8.01141	2.7149	5.36315
Q9BUJ2	HNRNPUL1	9.05797	1.62069	5.33933
O75569	PRKRA	8.21525	2.25132	5.23329
Q13427	PPIG	7.74103	2.71002	5.22553
Q14103	HNRNPD	8.043	1.64988	4.84644
Q5BKZ1	ZNF326	7.54348	2.14925	4.84637
Q9NUL3	STAU2	7.97938	1.50923	4.74431
P52272	HNRNPM	6.23139	3.24739	4.73939
P52597	HNRNPF	3.30903	5.76445	4.53674
Q9NVE7	PANK4	4.32281	4.73228	4.52755
Q8IWX8	CHERP	6.53595	2.4023	4.46912
Q9UKM9	RALY	5.93114	2.89714	4.41414
P08590	MYL3	1.87844	6.94386	4.41115
P38159	RBMX	6.53511	1.86192	4.19852
P10916	MYL2	1.9562	6.04481	4.0005
Q9ULX6	AKAP8L	2.45455	5.23926	3.8469
Q00577	PURA	5.61374	1.97532	3.79453
Q9Y383	LUC7L2	5.61364	1.8522	3.73292
Q16543	CDC37	4.24658	3.21907	3.73282
O00567	NOP56	4.17857	3.27615	3.72736
P38919	EIF4A3	5.62713	1.58671	3.60692
Q12802	AKAP13	2.5964	4.57837	3.58738
Q14956	GPNMB	1.90625	5.25809	3.58217
Q01130	SRSF2	5.47739	1.52621	3.5018
Q9Y235	APOBEC2	3.26663	3.68518	3.4759
P23246	SFPQ	5.22489	1.60606	3.41548
P62244	RPS15A	5.17778	1.6435	3.41064
Q9H4L5	OSBPL3	1.66039	5.08987	3.37513
Q92804	TAF15	4.91536	1.68775	3.30155
P31943	HNRNPH1	4.53571	1.98939	3.26255
Q96AE4	FUBP1	5.01714	1.50437	3.26076
Q8IXT5	RBM12B	4.67093	1.72956	3.20024
P43243	MATR3	4.87593	1.52054	3.19824
P26599	PTBP1	4.41975	1.79843	3.10909
P29558	RBMS1	3.72874	2.43394	3.08134
Q99985	SEMA3C	3.63568	2.49323	3.06446
Q9Y623	MYH4	1.82019	4.23457	3.02738
P62899	RPL31	4.11236	1.77346	2.94291
P45379	TNNT2	1.64755	4.22477	2.93616
P12883	MYH7	1.8368	4.02548	2.93114
P60033	CD81	3.90816	1.81903	2.8636
Q29RF7	PDS5A	1.67642	4.02893	2.85268
Q7L4I2	RSRC2	4.05388	1.6294	2.84164
P55795	HNRNPH2	3.15743	2.4821	2.81977
Q14896	MYBPC3	1.74515	3.84255	2.79385
O00399	DCTN6	2.56967	3.01238	2.79103
Q01518	CAP1	3.31981	2.13961	2.72971
P06753	TPM3	1.77494	3.68172	2.72833
P22087	FBL	3.44712	1.89972	2.67342
Q93062	RBPMS	3.40239	1.88636	2.64438
P04196	HRG	1.81587	3.45395	2.63491
P55822	SH3BGR	2.58543	2.6468	2.61612
Q13595	TRA2A	3.61791	1.5542	2.58606
Q6NVV1	RPL13AP3	2.33248	2.8127	2.57259
P23528	CFL1	2.24691	2.85097	2.54894
P02652	APOA2	2.21429	2.82948	2.52188
Q9H307	PNN	3.32826	1.65984	2.49405
P12829	MYL4	1.67214	3.30883	2.49048
P19237	TNNI1	2.04864	2.92647	2.48755
Q8N3L3	TXLNB	2.78176	2.1421	2.46193
Q07021	C1QBP	2.23428	2.6567	2.44549
Q92734	TFG	2.06035	2.81904	2.4397
P62750	RPL23A	2.47829	2.39436	2.43632
P08123	COL1A2	2.02961	2.793	2.4113
P68133	ACTA1	1.52899	3.22433	2.37666
P0DP23	CALM1	1.76984	2.89212	2.33098
P61978	HNRNPK	2.56566	2.07209	2.31888
O95810	CAVIN2	2.20301	2.35821	2.28061
P40123	CAP2	2.39119	2.12886	2.26002
P62857	RPS28	2.77881	1.72635	2.25258
Q07507	DPT	1.74671	2.73655	2.24163
Q5VTL8	PRPF38B	2.92293	1.54779	2.23536
P62888	RPL30	2.67436	1.78147	2.22791
P18621	RPL17	2.66774	1.76196	2.21485
Q9NPC6	MYOZ2	1.99796	2.38833	2.19314
A6NES4	MROH2A	1.73243	2.63765	2.18504
Q9NRW3	APOBEC3C	2.51992	1.83803	2.17897
Q9H000	MKRN2	2.84544	1.51211	2.17877
P07437	TUBB	2.00488	2.3121	2.15849
P22061	PCMT1	1.68509	2.61845	2.15177
Q7Z7B0	FILIP1	2.35065	1.9494	2.15002
O15055	PER2	1.53055	2.76611	2.14833
P98095	FBLN2	1.99509	2.29149	2.14329
P22105	TNXB	1.64769	2.63635	2.14202
P19429	TNNI3	1.9715	2.29589	2.1337
P50552	VASP	1.92488	2.3309	2.12789
Q96JM4	LRRIQ1	2.74069	1.51161	2.12615
Q9GZV1	ANKRD2	2.08939	2.16187	2.12563
P09493	TPM1	1.90483	2.33618	2.12051
P02647	APOA1	2.38595	1.83812	2.11204
P68032	ACTC1	2.02665	2.19543	2.11104
P35443	THBS4	1.80884	2.41217	2.1105
P13533	MYH6	1.87148	2.34438	2.10793
P68371	TUBB4B	2.14354	2.07013	2.10684
Q17RY0	CPEB4	2.40872	1.79511	2.10192
O75367	H2AFY	2.28814	1.91549	2.10181
P12110	COL6A2	1.77471	2.41128	2.093
P62753	RPS6	2.16194	2.00027	2.0811
A6NHZ5	LRRC14B	1.63488	2.51939	2.07713
Q9BUF5	TUBB6	1.75872	2.37207	2.0654
Q86UP2	KTN1	2.00302	2.11654	2.05978
P55769	SNU13	2.51936	1.5865	2.05293
O43301	HSPA12A	1.66754	2.41189	2.03972
O60884	DNAJA2	2.0683	1.99902	2.03366
Q9UBC2	EPS15L1	2.38556	1.67053	2.02805
Q5T481	RBM20	2.152	1.8956	2.0238
Q8IUD2	ERC1	2.25753	1.76492	2.01122
Q96I99	SUCLG2	1.99287	2.02716	2.01001
P54296	MYOM2	1.55006	2.46105	2.00555
P50454	SERPINH1	2.4242	1.57874	2.00147
O14579	COPE	2.45342	1.54191	1.99766
O75592	MYCBP2	1.91291	2.05385	1.98338
O95816	BAG2	2.01038	1.95624	1.98331
P07339	CTSD	1.537	2.42407	1.98054
P13861	PRKAR2A	2.2411	1.69727	1.96919
Q96FZ7	CHMP6	2.09009	1.82957	1.95983
O14773	TPP1	1.84037	2.07786	1.95912
Q6NZI2	CAVIN1	2.09599	1.79089	1.94344
O60610	DIAPH1	1.93309	1.94872	1.94091
P82650	MRPS22	2.10791	1.77055	1.93923
Q5U651	RASIP1	1.81754	2.05918	1.93836
O43896	KIF1C	1.99534	1.86869	1.93202
Q3ZCQ8	TIMM50	1.84279	1.99956	1.92118
P48643	CCT5	2.26108	1.57618	1.91863
P08311	CTSG	2.25822	1.57116	1.91469
P19022	CDH2	2.24299	1.58231	1.91265
O00629	KPNA4	2.2907	1.53268	1.91169
P07602	PSAP	1.59849	2.21787	1.90818
P28799	GRN	1.80595	1.99437	1.90016
P11142	HSPA8	2.25245	1.54501	1.89873
Q13510	ASAH1	1.72797	2.06677	1.89737
Q93052	LPP	1.67405	2.11445	1.89425
Q99959	PKP2	1.7996	1.98382	1.89171
P23327	HRC	2.13488	1.62445	1.87966
O75147	OBSL1	2.20755	1.52682	1.86718
P12111	COL6A3	1.80349	1.92219	1.86284
O15013	ARHGEF10	2.11421	1.58986	1.85204
P30519	HMOX2	1.79296	1.91063	1.8518
P53597	SUCLG1	1.68557	2.01194	1.84876
Q3SXY7	LRIT3	2.0545	1.64253	1.84852
Q8WZ42	TTN	1.69866	1.97452	1.83659
P12109	COL6A1	1.8118	1.86126	1.83653
Q5VTT5	MYOM3	1.54559	2.12277	1.83418
P62847	RPS24	2.05919	1.59754	1.82836
Q96B49	TOMM6	1.88235	1.76856	1.82546
Q9Y5L4	TIMM13	1.77238	1.86597	1.81917
P02671	FGA	1.83392	1.80046	1.81719
Q9UI47	CTNNA3	1.79502	1.83729	1.81616
Q00839	HNRNPU	2.10494	1.52674	1.81584
P20930	FLG	1.56659	2.0642	1.8154
P55042	RRAD	1.55016	2.05229	1.80122
Q00765	REEP5	1.87943	1.70952	1.79448
P22352	GPX3	1.78275	1.78329	1.78302
P78559	MAP1A	1.92744	1.63776	1.7826
Q14315	FLNC	1.68376	1.87129	1.77752
P62906	RPL10A	2.01735	1.52965	1.7735
Q6NY19	KANK3	1.69643	1.84562	1.77102
Q14203	DCTN1	1.77945	1.75798	1.76872
Q9BX66	SORBS1	1.71439	1.81344	1.76392
Q8WUH6	TMEM263	1.97132	1.55113	1.76123
Q14192	FHL2	1.83223	1.678	1.75512
P04004	VTN	1.9193	1.58874	1.75402
Q12955	ANK3	1.9801	1.51812	1.74911
P62910	RPL32	1.95929	1.53373	1.74651
Q7Z406	MYH14	1.78838	1.70238	1.74538
P35555	FBN1	1.84178	1.63622	1.739
P13535	MYH8	1.65887	1.81418	1.73652
P62987	UBA52	1.6399	1.82128	1.73059
P35749	MYH11	1.80185	1.65922	1.73054
A2RUS2	DENND3	1.73824	1.71076	1.7245
P28289	TMOD1	1.84549	1.60326	1.72437
Q8N3E9	PLCD3	1.64823	1.79835	1.72329
Q92614	MYO18A	1.80993	1.63294	1.72144
Q05707	COL14A1	1.92662	1.50872	1.71767
Q9ULH0	KIDINS220	1.66541	1.75937	1.71239
Q15063	POSTN	1.83352	1.5759	1.70471
Q13326	SGCG	1.86306	1.54255	1.70281
P17302	GJA1	1.57724	1.81545	1.69634
O75844	ZMPSTE24	1.5832	1.80402	1.69361
P21810	BGN	1.73224	1.64666	1.68945
Q8IUR7	ARMC8	1.59288	1.77295	1.68291
Q96Q06	PLIN4	1.76409	1.59416	1.67913
P11586	MTHFD1	1.74742	1.6107	1.67906
Q9NZ45	CISD1	1.76327	1.57967	1.67147
P00747	PLG	1.74558	1.58695	1.66627
P20020	ATP2B1	1.63964	1.69223	1.66593
Q9UJY1	HSPB8	1.57104	1.74133	1.65619
O95786	DDX58	1.72302	1.58615	1.65458
P35222	CTNNB1	1.72252	1.58401	1.65326
O95817	BAG3	1.70808	1.57789	1.64299
P05787	KRT8	1.65176	1.6266	1.63918
Q8TDX7	NEK7	1.5	1.77721	1.6386
O75190	DNAJB6	1.71309	1.55159	1.63234
P26678	PLN	1.62329	1.61566	1.61947
P02511	CRYAB	1.65449	1.58065	1.61757
Q15404	RSU1	1.54493	1.68237	1.61365
Q9H7Z7	PTGES2	1.57914	1.55609	1.56761
O43837	IDH3B	1.58182	1.54892	1.56537
Q13557	CAMK2D	1.60798	1.50774	1.55786
Q9Y2K7	KDM2A	1.59432	1.51369	1.55401
Q08380	LGALS3BP	1.52554	1.55171	1.53862
Q9Y2I8	WDR37	1.50785	1.53139	1.51962

### Sheet: healthy hnRNPCIP_IgG ratio >1.5
Accession	name	healthy1 hnRNPC-IP/IgG	healthy2 hnRNPC-IP/IgG	mean
Q9UMS4	PRPF19	8.74721	22.7333	15.7403
P18583	SON	3.53872	26.8	15.1694
Q13573	SNW1	9.84375	18.2	14.0219
Q9Y2W1	THRAP3	5.92085	20.3529	13.1369
Q13435	SF3B2	10.0894	13.1143	11.6018
Q12906	ILF3	11.6591	11.5033	11.5812
Q15287	RNPS1	8.01471	15	11.5074
Q07955	SRSF1	2.70488	19.8889	11.2969
Q16629	SRSF7	4.06878	18.5	11.2844
Q15717	ELAVL1	5.63309	16.9	11.2665
Q12874	SF3A3	9.24371	12.4767	10.8602
Q9ULX6	AKAP8L	9.54902	11.8	10.6745
Q8NAV1	PRPF38A	7.17614	12.6786	9.92735
Q6P2Q9	PRPF8	5.57228	13.6082	9.59026
O00422	SAP18	6.88462	12	9.44231
P62318	SNRPD3	16.6	1.7	9.15
Q9BUQ8	DDX23	1.60362	16	8.80181
Q12905	ILF2	8.77629	8.44444	8.61037
Q15428	SF3A2	11.6	5.6	8.6
Q7RTV0	PHF5A	3.12486	13.8214	8.47314
P07910	HNRNPC	12.1461	4.16883	8.15745
P31943	HNRNPH1	4.42578	11.8235	8.12466
Q13243	SRSF5	2.98916	12.75	7.86958
Q9UK45	LSM7	6.34568	9.1	7.72284
Q15393	SF3B3	7.25698	7.98529	7.62114
Q99729	HNRNPAB	13.5714	1.55696	7.5642
P15088	CPA3	1.70942	13	7.35471
O60306	AQR	9.17647	5.44	7.30824
Q08211	DHX9	7.60239	6.72897	7.16568
Q9UKJ3	GPATCH8	5.79487	7.8	6.79744
Q9H307	PNN	8.07627	5.42623	6.75125
Q15046	KARS1	1.77402	11.481	6.62752
Q9UKM9	RALY	6.982	5.85507	6.41853
Q15459	SF3A1	6.80165	5.9375	6.36958
P26599	PTBP1	4.75294	7.5	6.12647
O75643	SNRNP200	4.89096	7.26108	6.07602
Q8IX01	SUGP2	5.80416	6.13072	5.96744
Q9NUL3	STAU2	4.8588	6.96552	5.91216
Q9UKV3	ACIN1	5.44124	6.32895	5.88509
Q9P2K5	MYEF2	4.54545	7.2	5.87273
Q13427	PPIG	4.6447	7.04545	5.84508
P14678	SNRPB	6.26667	5.35294	5.8098
P62316	SNRPD2	3.82979	7.2	5.51489
O75400	PRPF40A	3.107	7.66667	5.38683
Q9NYF8	BCLAF1	3.79449	6.96552	5.38
Q8IYB3	SRRM1	4.47872	5.6	5.03936
Q9Y6A4	CFAP20	2.32407	7.75	5.03704
P38159	RBMX	6.67376	2.88235	4.77806
Q99459	CDC5L	6.01484	3.2931	4.65397
P62308	SNRPG	4.93131	4.29333	4.61232
P09211	GSTP1	2.03058	7.1	4.56529
Q14103	HNRNPD	4.50209	4.625	4.56355
Q8TCJ0	FBXO25	3.40441	5.5	4.45221
O75533	SF3B1	3.84023	5.05357	4.4469
Q1KMD3	HNRNPUL2	3.59216	5.15217	4.37217
Q96HS1	PGAM5	2.51852	6.22414	4.37133
O43390	HNRNPR	6.73318	1.875	4.30409
P61326	MAGOH	5.86301	2.7	4.28151
Q5QNW6	HIST2H2BF	1.94771	6.4	4.17386
P52597	HNRNPF	4.18325	4.15789	4.17057
O95232	LUC7L3	2.58454	5.6	4.09227
Q2TAY7	SMU1	4.69531	3.4	4.04766
P07305	H1F0	2.43581	5.65217	4.04399
O75494	SRSF10	2.90476	5.06667	3.98571
Q13310	PABPC4	5.49394	2.31741	3.90567
Q96KR1	ZFR	6.08696	1.68868	3.88782
Q9UQ35	SRRM2	3.09667	4.66827	3.88247
A8MT70	ZBBX	2.22642	5.47368	3.85005
Q96I25	RBM17	3.24841	4.31579	3.7821
P19525	EIF2AK2	2.53374	5	3.76687
Q15233	NONO	3.31134	4.2	3.75567
P10412	HIST1H1E	3.03226	4.42105	3.72666
Q9NX24	NHP2	4.0913	3.3	3.69565
Q9Y5S9	RBM8A	5.00549	2.2875	3.6465
O60506	SYNCRIP	5.72931	1.50862	3.61896
P49756	RBM25	3.13659	3.70833	3.42246
O15042	U2SURP	3.41009	3.22581	3.31795
P07195	LDHB	2.45727	4.17647	3.31687
Q01130	SRSF2	1.81787	4.8125	3.31518
P16403	HIST1H1C	2.56662	4.02703	3.29682
P22626	HNRNPA2B1	3.25668	3.32143	3.28906
P02760	AMBP	1.56835	5	3.28417
Q3KQU3	MAP7D1	1.64557	4.78571	3.21564
P52272	HNRNPM	4.27747	2.07547	3.17647
P84103	SRSF3	2.08034	4.25397	3.16716
Q92499	DDX1	1.90728	4.37037	3.13883
O60832	DKC1	3.82759	2.4	3.11379
Q96SB4	SRPK1	1.88554	4.25	3.06777
Q86UP2	KTN1	1.92361	4.1	3.01181
P17302	GJA1	1.51972	4.48387	3.0018
Q9Y3X0	CCDC9	2.80292	3.19444	2.99868
P06744	GPI	1.63041	4.34884	2.98962
Q15029	EFTUD2	4.20888	1.76051	2.9847
Q96DI7	SNRNP40	4.07143	1.82143	2.94643
Q9BU76	MMTAG2	3.3673	2.5	2.93365
Q07960	ARHGAP1	1.52427	4.3	2.91214
P29558	RBMS1	2.01523	3.8	2.90761
Q9NRX4	PHPT1	1.81928	3.92	2.86964
Q13242	SRSF9	2.70968	3	2.85484
Q8N7X0	ADGB	1.86341	3.8	2.83171
Q92841	DDX17	2.89759	2.76471	2.83115
Q9Y5Z4	HEBP2	2.05329	3.54286	2.79807
P11940	PABPC1	2.97326	2.61993	2.79659
Q96MU7	YTHDC1	2.81176	2.77778	2.79477
P23297	S100A1	2.06897	3.45714	2.76305
P12277	CKB	2.04288	3.43243	2.73766
Q16698	DECR1	2.00255	3.47222	2.73739
Q9NWH9	SLTM	2.24341	3.21429	2.72885
Q8IX12	CCAR1	2.96211	2.45714	2.70962
Q13148	TARDBP	2.73262	2.67742	2.70502
O75569	PRKRA	2.85015	2.4375	2.64383
Q92900	UPF1	1.97139	3.24138	2.60639
P00505	GOT2	1.7955	3.39456	2.59503
P04075	ALDOA	1.87426	3.24651	2.56039
Q16778	HIST2H2BE	2.27094	2.82857	2.54975
P60174	TPI1	2.08935	3.00926	2.5493
O94906	PRPF6	3	2.04545	2.52273
P09972	ALDOC	1.90625	3.07407	2.49016
P68871	HBB	1.50148	3.45283	2.47716
P20930	FLG	1.50842	3.33333	2.42088
Q9UHX1	PUF60	2.11673	2.7	2.40837
Q01081	U2AF1	2.57522	2.2	2.38761
P62805	H4C1	2.14507	2.61404	2.37955
P13010	XRCC5	1.86451	2.89189	2.3782
Q96DH6	MSI2	2.16038	2.58696	2.37367
P35270	SPR	3.02632	1.7	2.36316
P08621	SNRNP70	2.40453	2.28986	2.34719
P27797	CALR	2.46715	2.21154	2.33935
P26368	U2AF2	2.92525	1.66667	2.29596
P08311	CTSG	1.8817	2.70588	2.29379
Q9UII2	ATP5IF1	1.56098	2.9	2.23049
Q562E7	WDR81	2.73214	1.7	2.21607
P16401	HIST1H1B	2.78996	1.625	2.20748
Q00577	PURA	2.70861	1.68908	2.19884
P02042	HBD	1.99433	2.39394	2.19413
P40925	MDH1	1.98084	2.38983	2.18534
Q00765	REEP5	1.86765	2.5	2.18382
P30086	PEBP1	1.73805	2.57143	2.15474
P05413	FABP3	2.05965	2.22917	2.14441
Q14258	TRIM25	1.86179	2.4	2.13089
P07237	P4HB	1.72934	2.5	2.11467
P43121	MCAM	1.72222	2.5	2.11111
P43243	MATR3	2.69187	1.52941	2.11064
P55795	HNRNPH2	2.23918	1.95	2.09459
P02768	ALB	1.72344	2.4649	2.09417
P19827	ITIH1	1.54688	2.6	2.07344
Q5SSJ5	HP1BP3	1.71992	2.41463	2.06728
P17931	LGALS3	2.11702	2	2.05851
P48047	ATP5PO	1.5985	2.51452	2.05651
Q99798	ACO2	1.56	2.51364	2.03682
Q16836	HADH	1.8041	2.22018	2.01214
P11310	ACADM	1.90418	2.11561	2.00989
P00441	SOD1	1.55714	2.37374	1.96544
Q92522	H1FX	2.07297	1.85294	1.96295
Q02878	RPL6	1.83396	2.05291	1.94344
O75390	CS	1.61399	2.27044	1.94221
Q9Y399	MRPS2	1.61833	2.21162	1.91498
Q13444	ADAM15	1.66667	2.1	1.88333
P02787	TF	1.68603	2.05283	1.86943
Q04760	GLO1	1.81787	1.92	1.86893
P02765	AHSG	2.11667	1.55556	1.83611
Q16531	DDB1	1.65743	1.96	1.80871
P40926	MDH2	1.71074	1.86207	1.78641
P02144	MB	1.51838	2.05263	1.7855
P24534	EEF1B2	1.52123	2.0473	1.78426
P50395	GDI2	1.60912	1.95	1.77956
Q99497	PARK7	1.50966	2	1.75483
Q5VWQ0	RSBN1	1.87805	1.62069	1.74937
Q9Y224	RTRAF	1.87681	1.6	1.73841
Q9BZQ8	NIBAN1	1.56937	1.8806	1.72498
P82650	MRPS22	1.88144	1.52941	1.70543
Q96CW1	AP2M1	1.63529	1.72093	1.67811
P61769	B2M	1.51731	1.76	1.63865
Q86TX2	ACOT1	1.50184	1.77487	1.63835
Q13011	ECH1	1.54414	1.72539	1.63476
P00568	AK1	1.70482	1.54225	1.62354
P02790	HPX	1.68375	1.5461	1.61493
P62081	RPS7	1.54672	1.61043	1.57858
P15880	RPS2	1.51303	1.62338	1.5682
P39656	DDOST	1.55492	1.53659	1.54575
P00915	CA1	1.52357	1.55556	1.53956
Q9Y5M8	SRPRB	1.53097	1.53846	1.53472
