## Supplementary data 6 for "The mechanical regulation of RNA binding protein hnRNPC in the failing heart"

### Sheet: Hippo_ASanalysis
hsa:84962 AJUBA; ajuba LIM protein						AJUBA
hsa:324 APC; APC regulator of WNT signaling pathway						APC
hsa:1739 DLG1; discs large MAGUK scaffold protein 1						DLG1
hsa:2932 GSK3B; glycogen synthase kinase 3 beta						GSK3B
hsa:3996 LLGL1; LLGL scribble cell polarity complex component 1						LLGL1
hsa:4771 NF2; neurofibromin 2						NF2
hsa:56288 PARD3; par-3 family cell polarity regulator						PARD3
hsa:55844 PPP2R2D; protein phosphatase 2 regulatory subunit Bdelta						PPP2R2D
hsa:23513 SCRIB; scribble planar cell polarity protein						SCRIB
hsa:4089 SMAD4; SMAD family member 4						SMAD4
hsa:7003 TEAD1; TEA domain transcription factor 1						TEAD1
hsa:8463 TEAD2; TEA domain transcription factor 2						TEAD2
hsa:7004 TEAD4; TEA domain transcription factor 4						TEAD4
hsa:7159 TP53BP2; tumor protein p53 binding protein 2						TP53BP2
hsa:10413 YAP1; Yes1 associated transcriptional regulator						YAP1

### Sheet: HIPPO_iCLIP
hsa:60 ACTB; actin beta						ACTB
hsa:71 ACTG1; actin gamma 1						ACTG1
hsa:174 AFP; alpha fetoprotein						AFP
hsa:324 APC; APC regulator of WNT signaling pathway						APC
hsa:10297 APC2; APC regulator of WNT signaling pathway 2						APC2
hsa:8313 AXIN2; axin 2						AXIN2
hsa:27113 BBC3; BCL2 binding component 3						BBC3
hsa:329 BIRC2; baculoviral IAP repeat containing 2						BIRC2
hsa:332 BIRC5; baculoviral IAP repeat containing 5						BIRC5
hsa:654 BMP6; bone morphogenetic protein 6						BMP6
hsa:657 BMPR1A; bone morphogenetic protein receptor type 1A						BMPR1A
hsa:659 BMPR2; bone morphogenetic protein receptor type 2						BMPR2
hsa:8945 BTRC; beta-transducin repeat containing E3 ubiquitin protein ligase						BTRC
hsa:595 CCND1; cyclin D1						CCND1
hsa:894 CCND2; cyclin D2						CCND2
hsa:896 CCND3; cyclin D3						CCND3
hsa:23418 CRB1; crumbs cell polarity complex component 1						CRB1
hsa:286204 CRB2; crumbs cell polarity complex component 2						CRB2
hsa:1495 CTNNA1; catenin alpha 1						CTNNA1
hsa:1496 CTNNA2; catenin alpha 2						CTNNA2
hsa:29119 CTNNA3; catenin alpha 3						CTNNA3
hsa:1499 CTNNB1; catenin beta 1						CTNNB1
hsa:1739 DLG1; discs large MAGUK scaffold protein 1						DLG1
hsa:1740 DLG2; discs large MAGUK scaffold protein 2						DLG2
hsa:23291 FBXW11; F-box and WD repeat domain containing 11						FBXW11
hsa:122786 FRMD6; FERM domain containing 6						FRMD6
hsa:8323 FZD6; frizzled class receptor 6						FZD6
hsa:8200 GDF5; growth differentiation factor 5						GDF5
hsa:2932 GSK3B; glycogen synthase kinase 3 beta						GSK3B
hsa:9113 LATS1; large tumor suppressor kinase 1						LATS1
hsa:26524 LATS2; large tumor suppressor kinase 2						LATS2
hsa:92597 MOB1B; MOB kinase activator 1B						MOB1B
hsa:56288 PARD3; par-3 family cell polarity regulator						PARD3
hsa:10207 PATJ; PATJ crumbs cell polarity complex component						PATJ
hsa:5501 PPP1CC; protein phosphatase 1 catalytic subunit gamma						PPP1CC
hsa:5515 PPP2CA; protein phosphatase 2 catalytic subunit alpha						PPP2CA
hsa:5516 PPP2CB; protein phosphatase 2 catalytic subunit beta						PPP2CB
hsa:5520 PPP2R2A; protein phosphatase 2 regulatory subunit Balpha						PPP2R2A
hsa:5584 PRKCI; protein kinase C iota						PRKCI
hsa:5590 PRKCZ; protein kinase C zeta						PRKCZ
hsa:11186 RASSF1; Ras association domain family member 1						RASSF1
hsa:5054 SERPINE1; serpin family E member 1						SERPINE1
hsa:4087 SMAD2; SMAD family member 2						SMAD2
hsa:4088 SMAD3; SMAD family member 3						SMAD3
hsa:4089 SMAD4; SMAD family member 4						SMAD4
hsa:6788 STK3; serine/threonine kinase 3						STK3
hsa:83439 TCF7L1; transcription factor 7 like 1						TCF7L1
hsa:6934 TCF7L2; transcription factor 7 like 2						TCF7L2
hsa:7003 TEAD1; TEA domain transcription factor 1						TEAD1
hsa:7048 TGFBR2; transforming growth factor beta receptor 2						TGFBR2
hsa:51384 WNT16; Wnt family member 16						WNT16
hsa:7473 WNT3; Wnt family member 3						WNT3
hsa:7474 WNT5A; Wnt family member 5A						WNT5A
hsa:81029 WNT5B; Wnt family member 5B						WNT5B
hsa:7483 WNT9A; Wnt family member 9A						WNT9A
hsa:126374 WTIP; WT1 interacting protein						WTIP
hsa:23286 WWC1; WW and C2 domain containing 1						WWC1
hsa:25937 WWTR1; WW domain containing transcription regulator 1						WWTR1
hsa:10413 YAP1; Yes1 associated transcriptional regulator						YAP1
hsa:7531 YWHAE; tyrosine 3-monooxygenase/tryptophan 5-monooxygenase activation protein epsilon						YWHAE
hsa:10971 YWHAQ; tyrosine 3-monooxygenase/tryptophan 5-monooxygenase activation protein theta						YWHAQ
hsa:7534 YWHAZ; tyrosine 3-monooxygenase/tryptophan 5-monooxygenase activation protein zeta						YWHAZ

### Sheet: Hippo_AS_iCLIP_Venn
7 common elements in "iCLIP_Hippo" and "AS_Hippo":
APC
DLG1
GSK3B
PARD3
SMAD4
TEAD1
YAP1

### Sheet: Hippo_RNAIP
hsa:324 APC; APC regulator of WNT signaling pathway						APC
hsa:329 BIRC2; baculoviral IAP repeat containing 2						BIRC2
hsa:657 BMPR1A; bone morphogenetic protein receptor type 1A						BMPR1A
hsa:659 BMPR2; bone morphogenetic protein receptor type 2						BMPR2
hsa:8945 BTRC; beta-transducin repeat containing E3 ubiquitin protein ligase						BTRC
hsa:894 CCND2; cyclin D2						CCND2
hsa:896 CCND3; cyclin D3						CCND3
hsa:1495 CTNNA1; catenin alpha 1						CTNNA1
hsa:29119 CTNNA3; catenin alpha 3						CTNNA3
hsa:1499 CTNNB1; catenin beta 1						CTNNB1
hsa:1739 DLG1; discs large MAGUK scaffold protein 1						DLG1
hsa:1740 DLG2; discs large MAGUK scaffold protein 2						DLG2
hsa:23291 FBXW11; F-box and WD repeat domain containing 11						FBXW11
hsa:2246 FGF1; fibroblast growth factor 1						FGF1
hsa:2932 GSK3B; glycogen synthase kinase 3 beta						GSK3B
hsa:9113 LATS1; large tumor suppressor kinase 1						LATS1
hsa:26524 LATS2; large tumor suppressor kinase 2						LATS2
hsa:8994 LIMD1; LIM domain containing 1						LIMD1
hsa:55233 MOB1A; MOB kinase activator 1A						MOB1A
hsa:92597 MOB1B; MOB kinase activator 1B						MOB1B
hsa:64398 MPP5; membrane palmitoylated protein 5						MPP5
hsa:56288 PARD3; par-3 family cell polarity regulator						PARD3
hsa:10207 PATJ; PATJ crumbs cell polarity complex component						PATJ
hsa:5500 PPP1CB; protein phosphatase 1 catalytic subunit beta						PPP1CB
hsa:5518 PPP2R1A; protein phosphatase 2 scaffold subunit Aalpha						PPP2R1A
hsa:5520 PPP2R2A; protein phosphatase 2 regulatory subunit Balpha						PPP2R2A
hsa:55844 PPP2R2D; protein phosphatase 2 regulatory subunit Bdelta						PPP2R2D
hsa:4087 SMAD2; SMAD family member 2						SMAD2
hsa:4088 SMAD3; SMAD family member 3						SMAD3
hsa:4089 SMAD4; SMAD family member 4						SMAD4
hsa:6788 STK3; serine/threonine kinase 3						STK3
hsa:6934 TCF7L2; transcription factor 7 like 2						TCF7L2
hsa:7003 TEAD1; TEA domain transcription factor 1						TEAD1
hsa:7048 TGFBR2; transforming growth factor beta receptor 2						TGFBR2
hsa:25937 WWTR1; WW domain containing transcription regulator 1						WWTR1
hsa:10413 YAP1; Yes1 associated transcriptional regulator						YAP1
hsa:7531 YWHAE; tyrosine 3-monooxygenase/tryptophan 5-monooxygenase activation protein epsilon						YWHAE
hsa:7532 YWHAG; tyrosine 3-monooxygenase/tryptophan 5-monooxygenase activation protein gamma						YWHAG
hsa:10971 YWHAQ; tyrosine 3-monooxygenase/tryptophan 5-monooxygenase activation protein theta						YWHAQ
hsa:7534 YWHAZ; tyrosine 3-monooxygenase/tryptophan 5-monooxygenase activation protein zeta						YWHAZ

### Sheet: Hippo_AS_iCLIP_RNAIP
7 common elements in "iCLIP_Hippo", "AS_Hippo" and "RNAIP":
APC
DLG1
GSK3B
PARD3
SMAD4
TEAD1
YAP1
