## Supplementary data 8 for "The mechanical regulation of RNA binding protein hnRNPC in the failing heart"

### Sheet: AS_iCLIP_RNAIP_Venn
389 common elements in "iCLIPseq", "AS_HNRNPCKD" and "RIPseq":
AAK1
ABCA5
AC006001.3
AC090114.3
AC132008.2
ACACA
ACACB
ACADM
ACIN1
ACOT9
ACOX1
ADAMTS6
ADGRL2
AFDN
AKAP10
ANAPC10
ANKRD10
ANKRD17
AP1G1
AP2B1
APC
APLP2
ARHGAP17
ARHGEF12
ARID1B
ARID5B
ARMC8
ARNT
ASAP1
ASPH
ATG10
ATG13
ATP13A3
ATP6V0A1
ATRX
ATXN2
AVL9
BCL2L13
BICRA
BIRC6
BMP2K
BPTF
BRAF
BTF3L4
C1GALT1
C2CD5
C9orf3
CACNA1C
CALU
CAMK2D
CAST
CCAR1
CCDC88A
CCDC91
CCM2
CD46
CD47
CD99
CDC42BPA
CDK12
CDK5RAP2
CELF1
CEP170
CEP192
CEP70
CERS4
CERS5
CHD6
CIRBP
CLIP1
CLK1
CNOT1
CNOT2
COA1
COPS7B
CPNE3
CREBRF
CREM
CSPP1
CTSB
CTTN
DENND4A
DENND4C
DENND5B
DENND6A
DHX30
DICER1
DLG1
DMD
DPY19L4
DST
DTNA
DYM
DYRK3
ELL2
ELP2
ENAH
EPB41
EPB41L2
EPB41L5
EPS15L1
ERBIN
ETFA
ETV1
EVI5
EXOC6
EXOG
FAM110B
FAM192A
FAM193A
FAM208A
FAM208B
FASTKD1
FBXO42
FBXW7
FERMT2
FHOD3
FNBP1
FNBP4
FOXK2
FRS2
FUBP1
FXR1
FYN
GALK2
GAPVD1
GDI2
GIGYF2
GIT2
GNB1
GOLGA4
GOLGB1
GPBP1
GRAMD1B
GSK3B
GSN
HACE1
HECTD1
HERC1
HERC3
HERC4
HKR1
HNRNPA2B1
HNRNPC
HNRNPD
HP1BP3
HUWE1
IDE
IL6ST
INTS8
ITGB1
ITSN1
KANK2
KANSL3
KCTD20
KCTD9
KDM4C
KDM6A
KIAA0355
KIDINS220
KLC1
KMT2E
KTN1
LAMA2
LCOR
LINC01278
LMO7
LNPK
LRCH3
LRRFIP2
LUC7L
LYPLAL1
MACF1
MAGI2
MAGI3
MAP4K3
MAP4K4
MAPK6
MARK2
MARK3
MATR3
MBD2
MBD5
MBNL1
MDH1
MDM4
MEF2A
MEIS2
MFF
MLH1
MPDZ
MSRB3
MTIF2
MTSS1L
N4BP2L2
NAA25
NAV2
NBEA
NBEAL1
NCOR1
NEXN
NFS1
NGLY1
NHSL1
NIPBL
NKTR
NLGN1
NPLOC4
NRF1
NSD2
NSMCE2
NT5C2
NUMB
NUP98
NVL
ODF2L
OGT
OPA1
OSBPL9
PARD3
PBRM1
PCBP1-AS1
PCBP2
PCDH9
PCNX1
PDS5B
PEAK1
PER3
PHACTR4
PHC3
PHF20
PICALM
PIGN
PIK3C3
PKIG
PLA2G4C
PLEKHM2
PPARA
PPFIBP1
PPHLN1
PPM1A
PPP1R12A
PPP6C
PRR16
PRRC2B
PRRC2C
PSAP
PTK2
PTP4A2
PUM2
R3HDM2
RAB6A
RAP1A
RAP1B
RAPGEF1
RAPGEF2
RARS2
RASSF3
RBM23
RBM26
RBM4
RBM5
RBM6
RBMS1
RBMS2
RBPMS
RIF1
RNF146
RPE
RUFY1
RUFY2
RUFY3
SAR1B
SDCCAG8
SEC24B
SEC31A
SENP6
SEPT2
SEPT7
SETD5
SETDB2
SF1
SFSWAP
SHOC2
SLC27A1
SLC35F5
SLC4A7
SLTM
SMAD4
SMC5
SMG7
SNHG14
SNRPN
SNX14
SNX6
SPATS2
SPATS2L
SPG11
SPG7
SPIN1
SPOP
SPTAN1
SRSF1
SRSF11
SRSF4
SS18
SSH1
ST3GAL6
ST5
STAG1
STARD9
STAU1
STAU2
STXBP5
SUN1
SYNE1
SYNE2
SYNRG
TAPT1
TBC1D5
TBL1XR1
TBX5
TEAD1
THADA
THRAP3
TM2D1
TMCC1
TMEM116
TMEM168
TMTC1
TNRC18
TNRC6A
TOGARAM1
TOM1L2
TPCN1
TPM1
TPT1-AS1
TRIM37
TROVE2
TRPM7
TULP4
TUSC3
TXNRD1
U2SURP
UBAC2
UBE2E3
UBQLN1
UBXN2A
UHRF2
UIMC1
UNK
UQCC1
URI1
USO1
USP10
USP28
USP48
USP53
USP54
USP9Y
VPS53
WAC
WNK1
XPO1
YAP1
YIPF6
YTHDF2
YY1AP1
ZBTB25
ZC3H13
ZEB1
ZFAND5
ZFAND6
ZMYM1
ZMYND8
ZNF131
ZNF207
ZNF43
ZNF431
ZNF438
ZNF518A
ZNF521
ZNF528
ZNF559-ZNF177
ZNF562
ZNF638
ZNF655
ZNF708
ZNF91

### Sheet: CTD_analysis
Disease Name	Disease ID	Disease Categories	P-value	Corrected P-value	Annotated Genes Quantity	Annotated Genes	Genome Frequency
Neoplasms	MESH:D009369	Cancer	9.67e-22	8.13e-19	95	ABCA5|ACACA|ACOX1|APC|ARID1B|ARID5B|ARNT|ASAP1|ATG10|ATRX|BIRC6|BPTF|BRAF|CALU|CAMK2D|CCM2|CD46|CD99|CDK12|CHD6|CPNE3|CTSB|CTTN|DHX30|DICER1|DMD|ENAH|EPB41|ERBIN|ETFA|ETV1|FBXW7|FERMT2|FYN|GDI2|GNB1|GOLGA4|GSK3B|GSN|HACE1|HERC3|HNRNPA2B1|IL6ST|ITGB1|ITSN1|KDM4C|KDM6A|KMT2E|LAMA2|MAGI2|MAP4K4|MARK2|MBD2|MBNL1|MDM4|MLH1|NCOR1|NRF1|NSD2|NT5C2|NUP98|PARD3|PBRM1|PER3|PICALM|PIGN|PPARA|PPP6C|PTK2|RASSF…	3728/44023 genes: 8,47%
Nervous System Diseases	MESH:D009422	Nervous system disease	4.08e-16	3.43e-13	69	ACOX1|APC|ARID1B|ATRX|ATXN2|CACNA1C|CCM2|CDK5RAP2|CIRBP|CTSB|DMD|DST|DYM|ELP2|FYN|GIGYF2|GNB1|GOLGA4|GSK3B|HERC1|HNRNPA2B1|HUWE1|IDE|IL6ST|ITGB1|LAMA2|MAGI2|MATR3|MBD5|MBNL1|MEIS2|MFF|MLH1|MPDZ|MSRB3|N4BP2L2|NIPBL|NT5C2|OPA1|PER3|PICALM|PIGN|PPARA|PSAP|RAPGEF2|RARS2|RUFY3|SDCCAG8|SETD5|SMAD4|SNRPN|SNX14|SPG11|SPG7|SPTAN1|STAG1|SYNE1|SYNE2|TBL1XR1|TNRC6A|TRPM7|TUSC3|TXNRD1|USO1|VPS53|WAC|WNK1|YAP1…	2654/44023 genes: 6,03%
Heart Diseases	MESH:D006331	Cardiovascular disease	2.62e-12	2.2e-09	37	ACACA|AKAP10|APLP2|BRAF|CACNA1C|CALU|CAMK2D|CIRBP|CREM|DMD|DTNA|GSK3B|GSN|HERC1|IL6ST|ITGB1|KANK2|MBD5|MEF2A|MEIS2|MFF|NAV2|NEXN|NIPBL|PPARA|PTK2|PTP4A2|SHOC2|SPATS2L|SUN1|SYNE2|TBX5|TPM1|TXNRD1|XPO1|YY1AP1|ZEB1	1084/44023 genes: 2,46%
Musculoskeletal Diseases	MESH:D009140	Musculoskeletal disease	6.82e-11	5.74e-08	42	ARID1B|ARID5B|ASAP1|ASPH|ATRX|AVL9|BRAF|CACNA1C|CCM2|CDK5RAP2|CREM|CTSB|CTTN|DLG1|DMD|DYM|ETFA|GSK3B|GSN|HERC1|HNRNPA2B1|HUWE1|IL6ST|LAMA2|MATR3|MEIS2|NIPBL|OPA1|PPARA|PTK2|R3HDM2|SHOC2|SMAD4|SYNE1|SYNE2|TAPT1|TBX5|TRIM37|TXNRD1|WAC|YAP1|YY1AP1	1521/44023 genes: 3,46%
Cardiovascular Diseases	MESH:D002318	Cardiovascular disease	1.3e-10	1.09e-07	41	ACACA|AKAP10|APLP2|BRAF|CACNA1C|CALU|CAMK2D|CCM2|CIRBP|CREM|DMD|DTNA|GSK3B|GSN|HERC1|IL6ST|ITGB1|KANK2|MBD5|MDH1|MEF2A|MEIS2|MFF|NAV2|NEXN|NIPBL|PPARA|PTK2|PTP4A2|SHOC2|SMAD4|SPATS2L|SUN1|SYNE2|TBX5|TPM1|TXNRD1|WNK1|XPO1|YY1AP1|ZEB1	1490/44023 genes: 3,38%
Genetic Diseases, Inborn	MESH:D030342	Genetic disease (inborn)	8.16e-10	6.86e-07	51	ACACA|ACADM|ACOX1|APC|ATRX|ATXN2|BRAF|CACNA1C|CTSB|DICER1|DMD|DST|DTNA|DYM|EPB41|ETFA|GSK3B|GSN|HNRNPA2B1|HUWE1|ITGB1|KANK2|LAMA2|MATR3|MFF|MLH1|NEXN|NGLY1|NIPBL|NSD2|NT5C2|OPA1|PPARA|PSAP|RARS2|SAR1B|SDCCAG8|SMAD4|SNRPN|SNX14|SPG11|SPG7|SYNE1|SYNE2|TAPT1|TEAD1|TPM1|TRIM37|USP9Y|WNK1|ZEB1	2272/44023 genes: 5,16%
Lymphatic Diseases	MESH:D008206	Lymphatic disease	8.7e-07	0.000732	15	ARID5B|ARNT|BRAF|FBXW7|FYN|GNB1|GSK3B|HNRNPA2B1|KDM4C|MLH1|NSD2|NT5C2|PBRM1|SEC31A|ZEB1	361/44023 genes: 0,82%
Skin and Connective Tissue Diseases	MESH:D017437		1.22e-06	0.00103	35	ABCA5|ARID5B|ASAP1|ATG10|AVL9|BRAF|CAST|CREM|CTSB|CTTN|DST|FBXW7|GOLGA4|IL6ST|KANK2|MDM4|MLH1|N4BP2L2|NCOR1|NSD2|PER3|PPARA|PTK2|R3HDM2|RUFY3|SHOC2|SMAD4|SYNE1|TBL1XR1|TPM1|TXNRD1|USO1|YAP1|ZEB1|ZFAND6	1630/44023 genes: 3,70%
Immunoproliferative Disorders	MESH:D007160	Immune system disease	1.27e-06	0.00107	14	ARID5B|ARNT|BRAF|FBXW7|FYN|GNB1|GSK3B|HNRNPA2B1|KDM4C|MLH1|NSD2|NT5C2|SEC31A|ZEB1	324/44023 genes: 0,74%
Congenital Abnormalities	MESH:D000013	Congenital abnormality	1.88e-06	0.00158	32	ABCA5|APC|ARID1B|ASPH|ATRX|BRAF|CACNA1C|CCM2|CDK5RAP2|DLG1|DST|DTNA|GSK3B|HERC1|HUWE1|KDM6A|MEIS2|NIPBL|NSD2|NT5C2|SDCCAG8|SHOC2|SMAD4|SNRPN|SPG11|SPG7|TBX5|TRIM37|WAC|WNK1|YAP1|YY1AP1	1445/44023 genes: 3,28%
Digestive System Diseases	MESH:D004066	Digestive system disease	2.77e-06	0.00233	49	ABCA5|ACACA|ACADM|ACOT9|ACOX1|APC|ARID1B|ARNT|ATRX|BRAF|CAMK2D|CAST|DICER1|DMD|EPB41L2|ETFA|ETV1|FBXW7|FYN|GDI2|GSK3B|GSN|HERC3|IL6ST|ITGB1|KDM6A|KTN1|MDH1|MLH1|NBEA|NCOR1|PPARA|PTK2|R3HDM2|SAR1B|SMAD4|SMC5|SPTAN1|STAU2|SYNE1|SYNRG|TPM1|TRIM37|TRPM7|TUSC3|TXNRD1|U2SURP|YAP1|YTHDF2	2785/44023 genes: 6,33%

### Sheet: hnRNPCtargets_CD
Gene Symbol	Gene ID
ACACA	31
AKAP10	11216
APLP2	334
BRAF	673
CACNA1C	775
CALU	813
CAMK2D	817
CCM2	83605
CIRBP	1153
CREM	1390
DMD	1756
DTNA	1837
GSK3B	2932
GSN	2934
HERC1	8925
IL6ST	3572
ITGB1	3688
KANK2	25959
MBD5	55777
MDH1	4190
MEF2A	4205
MEIS2	4212
MFF	56947
NAV2	89797
NEXN	91624
NIPBL	25836
PPARA	5465
PTK2	5747
PTP4A2	8073
SHOC2	8036
SMAD4	4089
SPATS2L	26010
SUN1	23353
SYNE2	23224
TBX5	6910
TPM1	7168
TXNRD1	7296
WNK1	65125
XPO1	7514
YY1AP1	55249
ZEB1	6935
